# Dual resistance to cold and ethanol in *Penicillium* species persistently contaminating donated cadavers

**DOI:** 10.1101/2025.11.10.687738

**Authors:** Tatsuya Yoshinouchi, Tomofumi Nakamura, Masahiro Manabe, Daisuke Mori, Jun-ichirou Yasunaga, Yasuhito Tanaka, Joe Iwanaga, Norio Kitagawa

**Author notes:** To whom correspondence should be addressed; Tomofumi Nakamura, M.D., Ph.D. (T.N.).

## Abstract

Modern cadaver preservation techniques, such as low-concentration formaldehyde methods, are increasingly adopted to mitigate health risks and improve tissue fidelity for medical education and surgical training. However, these environments potentially foster fungal contamination. This study aimed to identify contaminating species from cadaveric surfaces stored under specific preservation conditions and establish effective countermeasures.

Genetic identification revealed *Penicillium paneum* as the predominant species, while *Penicillium corylophilum* was also detected. These species exhibited distinctive traits, including vigorous growth at 4°C and marked ethanol tolerance, that explain their persistence in this preservation environment. Antifungal susceptibility testing demonstrated that these isolates were highly susceptible to commonly used disinfectants such as benzalkonium chloride, chlorhexidine gluconate, and phenol.

Our findings indicate that these *Penicillium species* are uniquely adapted to low-temperature and ethanol-rich preservation environments. The incorporation of the identified disinfectants into preservation solutions offers a practical and effective strategy for controlling persistent fungal contamination in cadaveric facilities.
