## Supplementary material for "Dual resistance to cold and ethanol in *Penicillium* species persistently contaminating donated cadavers": Sup.Table1.xlsx

### Sheet: Sequence
	Fugnus	Sample	Region	Primers (for fragment)	Primers (for sequence)	Identified sequences
	P. paneum	1	ITS	NS7F/ITS4R	NS7F/ITS4R	TATCCCTACCTGATCCGAGGTCAACCTGGATAAAAATTTGGGTTGATCGGCAAGCGCCGGCCGGGCCTACAGAGCGGGTGACAGAGCCCCATACGCTCGAGGACCGGACGCGGTGCCGCCGCTGCCTTTCGGGCCCGTCCCCCGGAATCGGAGGACGAGGCCCAACACACAAGCCGGGCTTGAGGGCAGCAATGACGCTCGGACAGGCATGCCCCCCGGAATACCAGGGGGCGCAATGTGCGTTCAAAGACTCGATGATTCACTGAATTTGCAATTCACATTACGTATCGCATTTCGCTGCGTTCTTCATCGATGCCGGAACCAAGAGATCCGTTGTTGAAAGTTTTAAATAATTTATATTTTCACTCAGACTTCATTCTTCAGACAGAGTTCGGGGTG…
		2	ITS	NS7F/ITS4R	NS7F/ITS4R	ATTTGGGTTGATCGGCAAGCGCCGGCCGGGCCTACAGAGCGGGTGACAGAGCCCCATACGCTCGAGGACCGGACGCGGTGCCGCCGCTGCCTTTCGGGCCCGTCCCCCGGAATCGGAGGACGAGGCCCAACACACAAGCCGGGCTTGAGGGCAGCAATGACGCTCGGACAGGCATGCCCCCCGGAATACCAGGGGGCGCAATGTGCGTTCAAAGACTCGATGATTCACTGAATTTGCAATTCACATTACGTATCGCATTTCGCTGCGTTCTTCATCGATGCCGGAACCAAGAGATCCGTTGTTGAAAGTTTTAAATAATTTATATTTTCACTCAGACTTCATTCTTCAGACAGAGTTCGGGGTGTCTTCGGCGGGCGCGGGCCCGGGGGCGTGAGCCCC…
		3	ITS	NS7F/ITS4R	NS7F/ITS4R	AATTTGGGTTGATCGGCAAGCGCCGGCCGGGCCTACAGAGCGGGTGACAGAGCCCCATACGCTCGAGGACCGGACGCGGTGCCGCCGCTGCCTTTCGGGCCCGTCCCCCGGAATCGGAGGACGAGGCCCAACACACAAGCCGGGCTTGAGGGCAGCAATGACGCTCGGACAGGCATGCCCCCCGGAATACCAGGGGGCGCAATGTGCGTTCAAAGACTCGATGATTCACTGAATTTGCAATTCACATTACGTATCGCATTTCGCTGCGTTCTTCATCGATGCCGGAACCAAGAGATCCGTTGTTGAAAGTTTTAAATAATTTATATTTTCACTCAGACTTCATTCTTCAGACAGAGTTCGGGGTGTCTTCGGCGGGCGCGGGCCCGGGGGCGTGAGCCC…
		4	ITS	NS7F/ITS4R	NS7F/ITS4R	AATTTGGGTTGATCGGCAAGCGCCGGCCGGGCCTACAGAGCGGGTGACAGAGCCCCATACGCTCGAGGACCGGACGCGGTGCCGCCGCTGCCTTTCGGGCCCGTCCCCCGGAATCGGAGGACGAGGCCCAACACACAAGCCGGGCTTGAGGGCAGCAATGACGCTCGGACAGGCATGCCCCCCGGAATACCAGGGGGCGCAATGTGCGTTCAAAGACTCGATGATTCACTGAATTTGCAATTCACATTACGTATCGCATTTCGCTGCGTTCTTCATCGATGCCGGAACCAAGAGATCCGTTGTTGAAAGTTTTAAATAATTTATATTTTCACTCAGACTTCATTCTTCAGACAGAGTTCGGGGTGTCTTCGGCGGGCGCGGGCCCGGGGGCGTGAGCCC…
		5	ITS	NS7F/ITS4R	NS7F/ITS4R	GCGCCGGCCGGGCCTACAGAGCGGGTGACAGAGCCCCATACGCTYGAGGACCGGACGCGGTGCCGCCGCTGCYTTTCGGGCCCGTCCCCCGGAATCGGAGGACGAGGCCCAACACACAAGCCGGGCTTGAGGGCAGCAATGACGCTCGGACAGGCATGCCCCCCGGAATACCAGGGGGCGCAATGTGCGTTCAAAGACTCGATGATTCACTGAATTTGCAATTCACATTACGTATCGCATTTCGCTGCGTTCTTCATCGATGCCGGAACCAAGAGATCCGTTGTTGAAAGTTTTAAATAATTTATATTTTCACTCAGACTTCATTCTTCAGACAGAGTTCGGGGTGTCTTCGGCGGGCGCGGGCCCGGGGGCGTGAGCCCCCCGGCGGCCAGTGAAGGC…
		6	ITS	NS7F/ITS4R	NS7F	GACAGGGCCAGCGAGTACATCACCTTAACCGAGAGGTTTGGGTAATCTTGTTAAACCCTGTCGTGCTGGGGATAGAGCATTGCAATTATTGCTCTTCAACGAGGAATGCCTAGTAGGCACGAGTCATCAGCTCGTGCCGATTACGTCCCTGCCCTTTGTACACACCGCCCGTCGCTACTACCGATTGAATGGCTCAGTGAGGCCTTGGGATTGGCTTAGGAGGGTTGGCAACGACCCCCCAGAGCCGAAAACTTGGTCAAACTCGGTCATTTAGAGGAAGTAAAAGTCGTAACAAGGTTTCCGTAGGTGAACCTGCGGAAGGATCATTACCGAGTGAGGGCCCTCTGGGTCCAACCTCCCACCCGTGTTTATTTACCTTATTGCTTCGGCGGGCCCGCC…
		7	ITS	NS7F/ITS4R	NS7F	GACAGGGCCAGCGAGTACATCACCTTAACCGAGAGGTTTGGGTAATCTTGTTAAACCCTGTCGTGCTGGGGATAGAGCATTGCAATTATTGCTCTTCAACGAGGAATGCCTAGTAGGCACGAGTCATCAGCTCGTGCCGATTACGTCCCTGCCCTTTGTACACACCGCCCGTCGCTACTACCGATTGAATGGCTCAGTGAGGCCTTGGGATTGGCTTAGGAGGGTTGGCAACGACCCCCCAGAGCCGAAAACTTGGTCAAACTCGGTCATTTAGAGGAAGTAAAAGTCGTAACAAGGTTTCCGTAGGTGAACCTGCGGAAGGATCATTACCGAGTGAGGGCCCTCTGGGTCCAACCTCCCACCCGTGTTTATTTACCTTATTGCTTCGGCGGGCCCGCC…
		8	ITS	NS7F/ITS4R	NS7F	GACAGGGCCAGCGAGTACATCACCTTAACCGAGAGGTTTGGGTAATCTTGTTAAACCCTGTCGTGCTGGGGATAGAGCATTGCAATTATTGCTCTTCAACGAGGAATGCCTAGTAGGCACGAGTCATCAGCTCGTGCCGATTACGTCCCTGCCCTTTGTACACACCGCCCGTCGCTACTACCGATTGAATGGCTCAGTGAGGCCTTGGGATTGGCTTAGGAGGGTTGGCAACGACCCCCCAGAGCCGAAAACTTGGTCAAACTCGGTCATTTAGAGGAAGTAAAAGTCGTAACAAGGTTTCCGTAGGTGAACCTGCGGAAGGATCATTACCGAGTGAGGGCCCTCTGGGTCCAACCTCCCACCCGTGTTTATTTACCTTATTGCTTCGGCGGGCCCGCC…
		9	ITS	NS7F/ITS4R	NS7F	TGACAGGGCCAGCGAGTACATCACCTTAACCGAGAGGTTTGGGTAATCTTGTTAAACCCTGTCGTGCTGGGGATAGAGCATTGCAATTATTGCTCTTCAACGAGGAATGCCTAGTAGGCACGAGTCATCAGCTCGTGCCGATTACGTCCCTGCCCTTTGTACACACCGCCCGTCGCTACTACCGATTGAATGGCTCAGTGAGGCCTTGGGATTGGCTTAGGAGGGTTGGCAACGACCCCCCAGAGCCGAAAACTTGGTCAAACTCGGTCATTTAGAGGAAGTAAAAGTCGTAACAAGGTTTCCGTAGGTGAACCTGCGGAAGGATCATTACCGAGTGAGGGCCCTCTGGGTCCAACCTCCCACCCGTGTTTATTTACCTTATTGCTTCGGCGGGCCCGC…
		10	ITS	NS7F/ITS4R	NS7F	TGACAGGGCCAGCGAGTACATCACCTTAACCGAGAGGTTTGGGTAATCTTGTTAAACCCTGTCGTGCTGGGGATAGAGCATTGCAATTATTGCTCTTCAACGAGGAATGCCTAGTAGGCACGAGTCATCAGCTCGTGCCGATTACGTCCCTGCCCTTTGTACACACCGCCCGTCGCTACTACCGATTGAATGGCTCAGTGAGGCCTTGGGATTGGCTTAGGAGGGTTGGCAACGACCCCCCAGAGCCGAAAACTTGGTCAAACTCGGTCATTTAGAGGAAGTAAAAGTCGTAACAAGGTTTCCGTAGGTGAACCTGCGGAAGGATCATTACCGAGTGAGGGCCCTCTGGGTCCAACCTCCCACCCGTGTTTATTTACCTTATTGCTTCGGCGGGCCCGC…
		11	ITS	NS7F/ITS4R	NS7F	GACAGGGCCAGCGAGTACATCACCTTAACCGAGAGGTTTGGGTAATCTTGTTAAACCCTGTCGTGCTGGGGATAGAGCATTGCAATTATTGCTCTTCAACGAGGAATGCCTAGTAGGCACGAGTCATCAGCTCGTGCCGATTACGTCCCTGCCCTTTGTACACACCGCCCGTCGCTACTACCGATTGAATGGCTCAGTGAGGCCTTGGGATTGGCTTAGGAGGGTTGGCAACGACCCCCCAGAGCCGAAAACTTGGTCAAACTCGGTCATTTAGAGGAAGTAAAAGTCGTAACAAGGTTTCCGTAGGTGAACCTGCGGAAGGATCATTACCGAGTGAGGGCCCTCTGGGTCCAACCTCCCACCCGTGTTTATTTACCTTATTGCTTCGGCGGGCCCGCC…
		12	ITS	NS7F/ITS4R	NS7F	CTGACAGGGCCAGCGAGTACATCACCTTAACCGAGAGGTTTGGGTAATCTTGTTAAACCCTGTCGTGCTGGGGATAGAGCATTGCAATTATTGCTCTTCAACGAGGAATGCCTAGTAGGCACGAGTCATCAGCTCGTGCCGATTACGTCCCTGCCCTTTGTACACACCGCCCGTCGCTACTACCGATTGAATGGCTCAGTGAGGCCTTGGGATTGGCTTAGGAGGGTTGGCAACGACCCCCCAGAGCCGAAAACTTGGTCAAACTCGGTCATTTAGAGGAAGTAAAAGTCGTAACAAGGTTTCCGTAGGTGAACCTGCGGAAGGATCATTACCGAGTGAGGGCCCTCTGGGTCCAACCTCCCACCCGTGTTTATTTACCTTATTGCTTCGGCGGGCCCG…
		13	ITS	NS7F/ITS4R	NS7F	TGACAGGGCCAGCGAGTACATCACCTTAACCGAGAGGTTTGGGTAATCTTGTTAAACCCTGTCGTGCTGGGGATAGAGCATTGCAATTATTGCTCTTCAACGAGGAATGCCTAGTAGGCACGAGTCATCAGCTCGTGCCGATTACGTCCCTGCCCTTTGTACACACCGCCCGTCGCTACTACCGATTGAATGGCTCAGTGAGGCCTTGGGATTGGCTTAGGAGGGTTGGCAACGACCCCCCAGAGCCGAAAACTTGGTCAAACTCGGTCATTTAGAGGAAGTAAAAGTCGTAACAAGGTTTCCGTAGGTGAACCTGCGGAAGGATCATTACCGAGTGAGGGCCCTCTGGGTCCAACCTCCCACCCGTGTTTATTTACCTTATTGCTTCGGCGGGCCCGC…
		14	ITS	NS7F/ITS4R	NS7F	CTGACAGGGCCAGCGAGTACATCACCTTAACCGAGAGGTTTGGGTAATCTTGTTAAACCCTGTCGTGCTGGGGATAGAGCATTGCAATTATTGCTCTTCAACGAGGAATGCCTAGTAGGCACGAGTCATCAGCTCGTGCCGATTACGTCCCTGCCCTTTGTACACACCGCCCGTCGCTACTACCGATTGAATGGCTCAGTGAGGCCTTGGGATTGGCTTAGGAGGGTTGGCAACGACCCCCCAGAGCCGAAAACTTGGTCAAACTCGGTCATTTAGAGGAAGTAAAAGTCGTAACAAGGTTTCCGTAGGTGAACCTGCGGAAGGATCATTACCGAGTGAGGGCCCTCTGGGTCCAACCTCCCACCCGTGTTTATTTACCTTATTGCTTCGGCGGGCCCG…
	P. corylophilum	1	ITS	NS7F/ITS4R	NS7F	CTGACAGGGCCAGCGAGTACATCACCTTAACCGAGAGGTTTGGGTAATCTTGTTAAACCCTGTCGTGCTGGGGATAGAGCATTGCAATTATTGCTCTTCAACGAGGAATGCCTAGTAGGCACGAGTCATCAGCTCGTGCCGATTACGTCCCTGCCCTTTGTACACACCGCCCGTCGCTACTACCGATTGAATGGCTCAGTGAGGCCTTGGGACTGGCTCAGGAGGGTTGGCAACGACCCCCCAGAGCCGGAAACTTGGTCAAACTCGGTCATTTAGAGGAAGTAAAAGTCGTAACAAGGTTTCCGTAGGTGAACCTGCGGAAGGATCATTACCGAGTGAGGGCCCTCTGGGTCCAACCTCCCACCCATGTTTATTGTACCTTGTTGCTTCGGCGGGCCC…
		1	β-tubulin	Bt2aF/Bt2aR	Bt2aF	TTGAGACTACGAGAAACGATTTACTGACTTAATTCCAGGCAAACCATTGCTGGCGAGCACGGCCTTGACGGCGATGGCCAGTAAGGCGCCCAAAATCCGACCTGACAGGAAATAGCGGTCTGATGTTTTGATATAGGTACGCTGGTGTTTCCGATCTCCAGCGCGAGCGCATGAACGTCTACTTCAACGAGGTATGTGTCACATTAATGCCTCGACCGATCTAATCTAATCTCAATTTGTTTCCCTGCAGGCTAGCAACGACAAGTACGTTCCCCGTGCCGTTCTGGTCGACTTGGAGCCCGGTACCATGGACGCTGTCCGTGCCGGTCCCTTCGGCAAGCTCTTCCGTCCCGACAACTTCGTCTTCGGACAGTCTGGTGCCGGTAACAACTGGGCCAA
